# Maternal undernutrition exacerbates microbiota-driven growth stunting through pre and postnatal effects

**DOI:** 10.1101/2025.03.06.641866

**Authors:** Yadeliz Serrano Matos, Claire Williams, Jasmine Cano, Lindsey Bihuniak, Aria Kamal, Carrie A. Cowardin

**Affiliations:** Division of Pediatric Gastroenterology & Hepatology, Department of Pediatrics, University of Virginia School of Medicine, Charlottesville, Virginia 22908, USA; Department of Microbiology, Immunology and Cancer Biology, University of Virginia School of Medicine, Charlottesville, Virginia 22908, USA

**Keywords:** Stunting, microbiome, growth, undernutrition

## Abstract

Linear growth stunting due to undernutrition affects 20% of children under the age of five with far-reaching consequences, including increased susceptibility to infection and altered cognitive development. Current nutritional interventions are largely ineffective in rescuing linear growth. A significant proportion of stunting originates *in utero;* however, the mechanisms by which maternal undernutrition is transmitted between generations remain poorly characterized. Here we employed a gnotobiotic murine model of intergenerational undernutrition in which offspring are exposed to distinct microbial communities both *in utero* and after birth. We found that maternal undernutrition exacerbated offspring growth deficits in a microbiota-dependent manner. Maternal undernutrition also altered the offspring microbiome, increasing abundance of *Enterococcus* species and *Escherichia coli*. Cross-fostering demonstrated critical roles for the microbiota in growth during both gestation and early life. These findings emphasize the need to target both mother and child in the design of nutritional therapies for undernutrition.
