## Supplemental Tables for "Maternal undernutrition exacerbates microbiota-driven growth stunting through pre and postnatal effects"

### Sheet: Table 1S
Table 1S. Analysis of components in Nutrient Suficient and Malawi-8 diets.
(A) Table detailing contents of Nutrient Sufficient and Malawi-8 diets
Component	Unit	LabDiet 5021	M8 Diet
Moisture	%	9.1	9.47
Protein	%	22.5	11
Fat, acid hydrolysis	%	11.2	11.1
Insoluble Dietary Fiber	%	14.7	6.03
Soluble Fiber	%	2.95	2.06
Total Dietary Fiber	%	17.7	8.08
Ash (525°C)	%	5.52	2.11
Calories, bomb calorimetry	kcal/g	4.46	4.39
Sodium	ppm	2898	936
Potassium	ppm	9281	7136
Calcium	ppm	7362	919.7
Phosphorus	ppm	7454	2859
Magnesium	ppm	2220	1145
Iron	ppm	167.7	33.56
Manganese	ppm	119.7	8.226
Zinc	ppm	115.3	20.05
Copper	ppm	15.95	<4
Folic Acid	ppm	2.5	0.476
Vitamin B12	mcg/g	0.0189	<0.0012
Vitamin A	IU A/lb	4320	<715
Carbohydrate (by calc.)	%	51.7	66.3
Calories (by calc.)	kcal/100g	397	409

### Sheet: Table S2
Supplemental Table 2 . PERMANOVA and pairwise comparisons analysis.
Supplemental Table 2-A. PERMANOVA Analysis of NMU and MU animals at maturity.
NMU VS MU mice 8W	Df	SumOfSqs	R2	F	Pr(>F)	sig.
Donor Microbiota	1	1.11838	0.8742	158.682	0.001	**
Maternal Undernutrition Status	1	0.0328595	0.0256851	4.66227	0.023	*
Donor:Maternal Undernutrition Status	1	0.0153116	0.0119685	2.17248	0.197	ns
Residual	16	0.112767	0.0881462	NA	NA
Total	19	1.27932	1	NA	NA
Table S2-B. Pairwise Comparisons between NMU and MU animals at maturity.
Pairwise Comparisons (8W)	Df	SumsOfSqs	F.Model	R2	p.value	p.adjusted	sig
HD-NMU vs SD-NMU	1	0.463931	89.4354	0.917894	0.011	0.044	*
HD-NMU vs HD-MU	1	0.0136362	2.41498	0.231876	0.145	0.145
HD-NMU vs SD-MU	1	0.612974	109.097	0.93168	0.005	0.03	*
SD-NMU vs HD-MU	1	0.538268	63.4954	0.888105	0.011	0.044	*
SD-NMU vs SD-MU	1	0.0345348	4.08725	0.338146	0.013	0.044	*
HD-MU vs SD-MU	1	0.669764	75.1818	0.903825	0.006	0.03	*
Table S2-C. PERMANOVA Analysis (SD-NMU and MU Animals 8W)
	Df	SumOfSqs	R2	F	Pr(>F)	sig
Maternal Undernutrition Status	1	0.0345348	0.338146	4.08725	0.009	**
Residual	8	0.0675951	0.661854	NA	NA
Total	9	0.10213	1	NA	NA
Table S2-D. PERMANOVA Analysis (HD- NMU and MU Animals 8W)
Variable	Df	SumOfSqs	R2	F	Pr(>F)	sig
Maternal Undernutrition Status	1	0.0136362	0.231876	2.41498	0.157	ns
Residual	8	0.0451722	0.768124	NA	NA
Total	9	0.0588085	1	NA	NA
Table S2-E. PERMANOVA Analysis - Early Life Development - HD-MU
	Df	SumOfSqs	R2	F	Pr(>F)	sig
Age	3	0.849756	0.918327	59.9677	0.001	**
Residual	16	0.0755746	0.081673	NA	NA
Total	19	0.925331	1	NA	NA
Table S2-F. Pairwise Comparisons - Early Life Development - HD-MU
Pairwise Comparisons (HD MU)	Df	SumsOfSqs	F.Model	R2	p.value	p.adjusted (holm)	sig
2 vs 3	1	0.282549	81.2693	0.910384	0.013	0.044	*
2 vs 4	1	0.501776	275.738	0.971805	0.011	0.044	*
2 vs 8	1	0.740941	154.811	0.950863	0.005	0.025	*
3 vs 4	1	0.0335779	7.20444	0.473838	0.012	0.044	*
3 vs 8	1	0.114327	14.9896	0.652016	0.004	0.024	*
4 vs 8	1	0.0263421	4.41231	0.355479	0.044	0.044	*
Table S2-G. PERMANOVA Analysis - Early Life Development - SD-MU
	Df	SumOfSqs	R2	F	Pr(>F)	sig
Age	3	0.459133	0.635131	8.70356	0.001	**
Residual	15	0.263761	0.364869	NA	NA
Total	18	0.722894	1	NA	NA
Table S2-H. Pairwise Comparisons - Early Life Development - SD-MU
Pairwise Comparisons (SD-MU)	Df	SumsOfSqs	F.Model	R2	p.value	p.adjusted (holm)	sig
2 vs 3	1	0.296888	9.65323	0.579661	0.011	0.035	*
2 vs 4	1	0.149344	7.15457	0.472107	0.008	0.035	*
2 vs 8	1	0.185753	7.83922	0.494925	0.011	0.035	*
3 vs 8	1	0.159183	11.5147	0.621922	0.005	0.03	*
3 vs 4	1	0.0870454	8.21196	0.539836	0.007	0.035	*
4 vs 8	1	0.0484511	7.9962	0.499881	0.012	0.035	*
Table S2-I. PERMANOVA Analysis -HD-MU, SD-MU, GF-HD and GF-SD at maturity.
	Df	SumOfSqs	R2	F	Pr(>F)	sig
Donor Microbiota	1	1.38591	0.8186	143.51	0.001	**
Germ_free born/Cross-Fostered	1	0.0652818	0.0385593	6.75989	0.017	*
Donor:Cross_foster	1	0.0873177	0.051575	9.04169	0.007	**
Residual	16	0.154516	0.0912662	NA	NA
Total	19	1.69302	1	NA	NA
Table S2-J. Pairwise Comparisons between HD-MU, SD-MU, GF-HD and GF-SD at maturity.
Pairwise Comparisons	Df	SumsOfSqs	F.Model	R2	p.value	p.adjusted (Holm)	sig
HD-MU vs SD-MU	1	0.669764	75.1818	0.903825	0.007	0.036	*
HD-MU vs GF-HD	1	0.110439	8.19181	0.505923	0.034	0.05	*
HD-MU vs GF-SD	1	0.851026	145.209	0.947784	0.009	0.036	*
SD-MU vs GF-HD	1	0.600163	44.6094	0.847936	0.01	0.036	*
SD-MU vs GF-SD	1	0.0421604	7.22814	0.474657	0.025	0.05	*
GF-HD vs GF-SD	1	0.803462	77.2123	0.906117	0.006	0.036	*
Table S2-K. Pairwise Comparisons between HD-MU, SD-MU, SD-HD and HD-SD at maturity.
Pairwise Comparisons (Fig 6)	Df	SumsOfSqs	F.Model	R2	p.value	p.adjusted	sig
HD-MU vs SD-MU	1	0.669764	75.1818	0.903825	0.008	0.042	*
HD-MU vs SD-HD	1	0.65275	121.124	0.938044	0.01	0.042	*
HD-MU vs HD-SD	1	0.738057	129.478	0.941809	0.007	0.042	*
SD-MU vs SD-HD	1	0.0417187	7.78155	0.493079	0.016	0.042	*
SD-MU vs HD-SD	1	0.0335976	5.92303	0.425412	0.016	0.042	*
SD-HD vs HD-SD	1	0.0109401	5.08158	0.388453	0.011	0.042	*
Table S2-L. PERMANOVA Analysis - In utero vs Postnatal Cross-Fostering Groups HD-MU and SD-MU, HD-SD. SD-HD
	Df	SumOfSqs	R2	F	Pr(>F)	sig
Birth Dam	1	0.293638	0.252721	53.092	0.001	*
Cross-Foster Dam	1	0.39271	0.337988	71.0049	0.001	*
Birth Dam:Cross-Foster Dam	1	0.387066	0.33313	69.9844	0.001	*
Residual	16	0.0884919	0.076161	NA	NA
Total	19	1.16191	1	NA	NA

### Sheet: Table S3
Table S3. Relative abundances of the 25 most abundant ASVs per group by V3-V4 16s Sequencing of fecal samples at 8 weeks of age.
(A) Top 25 most abundant microbial taxa across NMU and MU animals colonized with donor microbiota 3176 and 4092, expressed as percent relative abundance.
	HD3176-NMU	SD4092-NMU	HD3176-MU	SD4092-MU	p value	p value	p value	p value	p value	p value
	Mean ± SD	Mean ± SD	Mean ± SD	Mean ± SD	HD-NMU vs. HD-MU	HD-NMU vs. SD-NMU	HD-NMU vs. SD-MU	HD-MU vs. SD-NMU	HD-MU vs. SD-MU	SD-NMU vs. SD-MU
Clostridium sensu stricto 1 ASV146	27.05 ± 5.94	26.93 ± 6.88	11.45 ± 7.91	24.11 ± 8.02	<0.0001****	0.942	0.1624	<0.0001****	<0.0001****	0.1624
Bifidobacterium breve ASV73	36.15 ± 5.94	7.97 ± 4.02	40.11 ± 6.41	3.66 ± 1.65	0.0108*	<0.0001****	<0.0001****	<0.0001****	<0.0001****	0.0108*
Lachnoclostridium ASV164	0 ± 0	14.48 ± 7.18	0 ± 0	14.24 ± 5.56	>0.9999	<0.0001****	<0.0001****	<0.0001****	<0.0001****	0.9847
Enterococcus ASV86	0 ± 0	11.77 ± 2.83	0 ± 0	16.25 ± 3.93	>0.9999	<0.0001****	<0.0001****	<0.0001****	<0.0001****	0.0076**
Bifidobacterium longum ASV84	10.81 ± 1.97	0.44 ± 0.06	11.51 ± 2.52	0.78 ± 0.18	0.8777	<0.0001****	<0.0001****	<0.0001****	<0.0001****	0.8777
Clostridium sensu stricto 1 uncultured bacterium ASV183	2.17 ± 1.61	1.72 ± 0.53	11 ± 8.43	1.35 ± 0.88	<0.0001****	0.9466	0.9316	<0.0001****	<0.0001****	0.9466
[Clostridium] innocuum group uncultured bacterium ASV162	0 ± 0	6.85 ± 1.7	0 ± 0	8.56 ± 3.5	>0.9999	<0.0001****	<0.0001****	<0.0001****	<0.0001****	0.4627
Clostridium sensu stricto 1 uncultured bacterium ASV185	7.77 ± 3.34	0 ± 0	6.92 ± 4.9	0.03 ± 0.06	0.8232	<0.0001****	<0.0001****	<0.0001****	<0.0001****	0.9866
Clostridioides difficile ASV135	0 ± 0	6.35 ± 0.85	0 ± 0	3.51 ± 2.55	>0.9999	0.0003***	0.0893	0.0003***	0.0893	0.127
Enterococcus avium ASV224	3.98 ± 0.4	0.23 ± 0.04	4.8 ± 1.05	0.25 ± 0.1	0.834	0.06	0.06	0.0188*	0.0188*	0.9897
Enterococcus ASV182	2.68 ± 0.5	0.43 ± 0.06	4.11 ± 0.88	0.47 ± 0.18	0.5811	0.463	0.463	0.0983	0.0983	0.9758
Erysipelatoclostridium ASV30	0 ± 0	4.11 ± 1.43	0 ± 0	3.21 ± 1.04	>0.9999	0.0468*	0.1423	0.0468*	0.1423	0.8071
Erysipelatoclostridiaceae ASV	0 ± 0	2.58 ± 0.88	0 ± 0	4.39 ± 1.73	>0.9999	0.3268	0.0274*	0.3268	0.0274*	0.4257
Clostridium sensu stricto 1 ASV118	0 ± 0	3.25 ± 0.85	0 ± 0	3.02 ± 1.04	>0.9999	0.1932	0.1932	0.1932	0.1932	0.9852
Clostridium sensu stricto 1 ASV358	0 ± 0	3.03 ± 0.75	0 ± 0	2.76 ± 0.92	>0.9999	0.2634	0.2647	0.2634	0.2647	0.9802
Eggerthella ASV255	2.07 ± 0.41	0.59 ± 0.14	2.21 ± 0.61	0.58 ± 0.37	0.9944	0.873	0.873	0.873	0.873	0.9978
Enterococcus faecalis ASV187	1.93 ± 0.59	0.02 ± 0.02	3.31 ± 4.17	0.08 ± 0.06	0.6209	0.6209	0.6209	0.1832	0.1832	0.968
Escherichia-Shigella Escherichia coli ASV372	0 ± 0	0 ± 0	0 ± 0	5 ± 1.22	>0.9999	>0.9999	0.0076**	>0.9999	0.0076**	0.0076**
Clostridium sensu stricto 1 ASV346	1.63 ± 0.99	1.57 ± 0.66	0.48 ± 0.95	0.73 ± 0.85	0.9732	0.9838	0.9732	0.9732	0.9838	0.9732
Enterococcus avium ASV284	2.69 ± 0.18	0 ± 0	1.56 ± 0.42	0 ± 0	0.7747	0.4008	0.4008	0.7747	0.7747	>0.9999
Enterococcus ASV25	1.07 ± 0.35	0 ± 0	2.54 ± 0.85	0.33 ± 0.1	0.8111	0.8648	0.8648	0.4677	0.5606	0.8648
Enterococcus casseliflavus ASV218	0 ± 0	1.96 ± 0.51	0 ± 0	1.78 ± 0.29	>0.9999	0.7444	0.7444	0.7444	0.7444	0.9914
Flavonifractor uncultured bacterium ASV247	0 ± 0	2.21 ± 0.45	0 ± 0	1.52 ± 0.76	>0.9999	0.6267	0.7921	0.6267	0.7921	0.8789
Enterococcus asini ASV53	0 ± 0	1.59 ± 0.4	0 ± 0	1.99 ± 0.94	>0.9999	0.7616	0.7324	0.7616	0.7324	0.9591
Eubacterium ASV152	0 ± 0	1.92 ± 0.82	0 ± 0	1.42 ± 0.07	>0.9999	0.7623	0.8297	0.7623	0.8297	0.9345
(B) Top 25 most abundant microbial taxa across 2-week-old, 3-week-old and 4 week old MU mice colonized with donor microbiota 3176 and 4092, expressed as percent relative abundance.
	HD3176-MU (2W)	SD4092-MU (2W)	HD3176-MU (3W)	SD4092-MU (3W)	HD3176-MU (4W)	SD4092-MU (4W)	p value	p value	p value
	Mean ± SD	Mean ± SD	Mean ± SD	Mean ± SD	Mean ± SD	Mean ± SD	HD-MU(2W) vs SD-MU (2W)	HD-MU(3W) vs SD-MU (3W)	HD-MU(4W) vs SD-MU (4W)
Bifidobacterium breve ASV73	1.37 ± 0.26	0.12 ± 0.07	22.53 ± 2.9	24.32 ± 12.74	30.37 ± 4.93	6.22 ± 0.34	0.4915	0.4915	<0.0001****
Clostridium sensu stricto 1 uncultured bacterium ASV185	54.34 ± 6.74	0 ± 0	38.11 ± 8.08	0 ± 0	24.9 ± 4.85	0 ± 0	<0.0001****	<0.0001****	<0.0001****
Clostridium sensu stricto 1 uncultured bacterium ASV183	31.22 ± 6.76	2.37 ± 2.44	16.23 ± 4.24	1.57 ± 0.74	12.5 ± 6.45	2.62 ± 1.75	<0.0001****	<0.0001****	<0.0001****
Lachnoclostridium ASV164	0 ± 0	4.57 ± 2.54	0 ± 0	30.88 ± 12.22	0 ± 0	22.84 ± 1.68	0.0233*	<0.0001****	<0.0001****
Clostridium sensu stricto 1 ASV146	0.05 ± 0.12	2.21 ± 0.6	1.1 ± 1.11	4.03 ± 2.04	4.68 ± 1.05	8.89 ± 3.46	0.6118	0.4442	0.0764
Erysipelatoclostridium ASV30	0 ± 0	25.12 ± 10.93	0 ± 0	10.85 ± 7.28	0 ± 0	3.92 ± 0.61	<0.0001****	<0.0001****	0.0782
Bifidobacterium longum ASV84	0.75 ± 0.42	0.03 ± 0.03	10.25 ± 4.62	1.78 ± 0.29	12.76 ± 4.11	0.97 ± 0.08	0.9796	<0.0001****	<0.0001****
Enterococcus ASV86	0 ± 0	0.39 ± 0.24	0 ± 0	8.84 ± 4.02	0 ± 0	13.58 ± 1.96	>0.9999	<0.0001****	<0.0001****
Escherichia-Shigella Escherichia coli ASV372	0 ± 0	6.72 ± 0.89	0 ± 0	1.4 ± 1.05	0 ± 0	7.31 ± 1.76	0.003**	0.9735	<0.0001****
Erysipelatoclostridiaceae ASV136	0 ± 0	3.82 ± 2.42	0 ± 0	5.59 ± 1.22	0 ± 0	11.91 ± 2.83	0.1066	0.009**	<0.0001****
Clostridium tertium ASV105	0 ± 0	18.1 ± 6.8	0 ± 0	0.15 ± 0.08	0 ± 0	1.1 ± 0.43	<0.0001****	>0.9999	0.9987
[Clostridium] innocuum group uncultured bacterium ASV162	0 ± 0	2.93 ± 0.73	0 ± 0	3.54 ± 0.93	0 ± 0	0.06 ± 0.08	0.5199	0.4154	>0.9999
Clostridioides difficile ASV135	0 ± 0	4.9 ± 3.29	0 ± 0	0.79 ± 0.7	0 ± 0	4.31 ± 2.6	0.0297*	0.9992	0.0762
Enterococcus ASV182	1.47 ± 0.32	0.04 ± 0.03	2.31 ± 0.3	0.55 ± 0.21	2.94 ± 0.59	0.2 ± 0.03	0.9798	0.9695	0.7061
Enterococcus avium ASV224	1.18 ± 0.53	0.01 ± 0.02	1.5 ± 0.22	0.3 ± 0.11	3.42 ± 0.68	0.17 ± 0.04	0.9927	0.9927	0.4386
Eggerthella ASV255	1.02 ± 0.66	1.7 ± 0.51	1.14 ± 0.16	0.68 ± 0.07	2.59 ± 0.28	0.79 ± 0.11	0.9999	0.9999	0.9881
Flavonifractor uncultured bacterium ASV247	0 ± 0	4.35 ± 2	0 ± 0	2.16 ± 1.57	0 ± 0	2.75 ± 0.48	0.087	0.8533	0.6446
Escherichia-Shigella uncultured bacterium ASV341	0 ± 0	5.43 ± 4.78	0 ± 0	0.47 ± 0.33	0 ± 0	2.37 ± 0.6	0.0093**	0.9999	0.7649
Enterococcus ASV25	1.12 ± 0.42	0.01 ± 0.03	2.11 ± 0.33	0.48 ± 0.18	1.97 ± 0.44	0.1 ± 0.03	0.9974	0.9882	0.96
Clostridium sensu stricto 1 Clostridium tertium ASV292	0 ± 0	7.64 ± 2.96	0 ± 0	0.07 ± 0.02	0 ± 0	0.47 ± 0.15	<0.0001****	>0.9999	>0.9999
Clostridium sensu stricto 1 uncultured bacterium ASV327	3.41 ± 0.7	0.07 ± 0.05	1.77 ± 0.5	0.16 ± 0.08	1.11 ± 0.53	0.18 ± 0.07	0.4162	0.9747	0.9934
Enterococcus ASV22	0 ± 0	0.1 ± 0.11	0 ± 0	1.37 ± 0.79	0 ± 0	2.92 ± 0.51	>0.9999	0.9952	0.6363
Enterococcus faecalis ASV187	0.71 ± 0.66	0.02 ± 0.02	1.5 ± 1.25	0.02 ± 0.03	1.03 ± 0.26	0.05 ± 0.02	0.9999	0.9985	0.9999
Clostridium sensu stricto 1 uncultured bacterium ASV297	3.36 ± 1.32	0 ± 0	1.45 ± 1.8	0 ± 0	1.73 ± 0.98	0 ± 0	0.402	0.9701	0.9701
[Clostridium] innocuum group uncultured bacterium ASV343	0 ± 0	0 ± 0	0 ± 0	0 ± 0	0 ± 0	6.29 ± 1.27	>0.9999	>0.9999	0.0012**
(C) Top 25 most abundant microbial taxa across MU, GF-HD and GF-SD animals colonized with donor microbiota 3176 and 4092, expressed as percent relative abundance.
	HD3176-MU	SD4092-MU	GF-HD3176	GF-SD4092	p value	p value	p value	p value	p value	p value
	Mean ± SD	Mean ± SD	Mean ± SD	Mean ± SD	HD-MU vs. GF-HD	HD-MU vs. SD-MU	HD-MU vs. GF-SD	GF-HD vs. SD-MU	GF-HD vs. GF-SD	SD-MU vs. GF-SD
Bifidobacterium breve ASV73	40.66 ± 6.85	3.64 ± 1.64	24.67 ± 8.46	1.38 ± 0.47	<0.0001****	<0.0001****	<0.0001****	<0.0001****	<0.0001****	0.26
Clostridium sensu stricto 1 ASV146	11.65 ± 8.18	21.706 ± 13.514	4.79 ± 1.6	11.9 ± 3.76	0.0015***	<0.0001****	0.8987	<0.0001****	0.0014**	<0.0001****
Clostridium sensu stricto 1 uncultured bacterium ASV183	11.05 ± 8.25	10.053 ± 5.688	35.99 ± 16.4	0.55 ± 0.64	<0.0001****	<0.0001****	<0.0001****	<0.0001****	<0.0001****	0.6943
Lachnoclostridium ASV164	0 ± 0	6.498 ± 3.037	0 ± 0	17.7 ± 1.62	0.9999	<0.0001****	<0.0001****	<0.0001****	<0.0001****	0.1432
Enterococcus ASV86	0 ± 0	5.326 ± 2.793	0 ± 0	11.48 ± 1.58	>0.9999	<0.0001****	<0.0001****	<0.0001****	<0.0001****	0.0442*
Clostridium sensu stricto 1 uncultured bacterium ASV185	6.96 ± 4.89	7.855 ± 1.720	13.5 ± 8.03	3.66 ± 2.17	0.0037***	0.0025***	0.1376	<0.0001****	<0.0001****	0.1376
Bifidobacterium longum ASV84	11.65 ± 2.56	2.613 ± 1.227	8.81 ± 3.59	0.56 ± 0.11	0.2914	<0.0001****	<0.0001****	0.0002***	0.0002***	0.912
[Clostridium] innocuum group uncultured bacterium ASV162	0 ± 0	2.531 ± 0.674	0 ± 0	10.85 ± 9.82	>0.9999	0.0001****	<0.0001****	0.0001****	<0.0001****	0.4262
Escherichia-Shigella Escherichia coli ASV372	0 ± 0	1.573 ± 1.497	0 ± 0	4.98 ± 2.24	>0.9999	0.079	0.079	0.079	0.079	0.9998
Erysipelatoclostridium ASV30	0 ± 0	1.315 ± 0.500	0 ± 0	5.87 ± 1.66	>0.9999	0.3784	0.0222*	0.3784	0.0222*	0.3784
Clostridioides difficile ASV135	0 ± 0	0.780 ± 0.412	0 ± 0	5.39 ± 1.9	>0.9999	0.2897	0.0454*	0.2897	0.0454*	0.5787
Erysipelatoclostridiaceae ASV136	0 ± 0	0.908 ± 0.359	0 ± 0	4.01 ± 2.12	>0.9999	0.1759	0.1759	0.1759	0.1759	0.9831
Enterococcus avium ASV224	4.87 ± 1.1	0.625 ± 0.551	2.39 ± 0.95	0.2 ± 0.03	0.6281	0.1181	0.1181	0.6281	0.6281	0.9801
Enterococcus ASV182	4.16 ± 0.89	0.152 ± 0.149	2.27 ± 1.03	0.26 ± 0.05	0.7842	0.293	0.2797	0.7842	0.7842	0.9186
[Clostridium] innocuum group uncultured bacterium ASV343	0 ± 0	0.493 ± 0.139	0 ± 0	7.15 ± 8.59	>0.9999	>0.9999	0.0025***	>0.9999	0.0025**	0.0025**
Eggerthella ASV255	2.24 ± 0.61	0.476 ± 0.174	2.04 ± 0.63	1.16 ± 0.31	0.9722	0.9579	0.9722	0.9579	0.9722	0.9722
Flavonifractor uncultured bacterium ASV247	0 ± 0	0.876 ± 1.800	0 ± 0	4.27 ± 0.43	>0.9999	0.8369	0.1888	0.8369	0.1888	0.5259
Enterococcus ASV22	0 ± 0	0.291 ± 0.307	0 ± 0	2.08 ± 0.12	>0.9999	0.646	0.7624	0.646	0.7624	0.9136
Enterococcus asini ASV53	0 ± 0	0.188 ± 0.185	0 ± 0	2.74 ± 0.65	>0.9999	0.7986	0.684	0.7986	0.684	0.9105
Clostridium sensu stricto 1 uncultured bacterium ASV327	0.85 ± 0.74	0.184 ± 0.178	3.73 ± 1.81	0 ± 0	0.4864	0.9646	0.9646	0.3293	0.3293	0.9646
Enterococcus ASV25	2.57 ± 0.85	0.000 ± 0.000	1.5 ± 0.71	0.11 ± 0.03	0.9327	0.7868	0.7806	0.9327	0.9327	0.9327
Clostridium sensu stricto 1 ASV118	0 ± 0	0.044 ± 0.040	0 ± 0	1.17 ± 0.28	>0.9999	0.584	0.9145	0.584	0.9145	0.8359
Enterococcus faecalis ASV187	3.35 ± 4.23	0.000 ± 0.000	0.29 ± 0.17	0.17 ± 0.3	0.4858	0.4858	0.4858	0.9994	0.9994	0.9994
Clostridium sensu stricto 1 ASV358	0 ± 0	0.000 ± 0.000	0 ± 0	0.7 ± 0.52	>0.9999	0.6801	0.9798	0.6801	0.9798	0.7731
Escherichia-Shigella uncultured bacterium ASV341	0 ± 0	0.208 ± 0.147	0 ± 0	1.66 ± 0.71	>0.9999	0.9582	0.9582	0.9582	0.9582	>0.9999
(D) Top 25 most abundant microbial taxa across MU, SD-HD and HD-SD animals colonized with donor microbiota 3176 and 4092, expressed as percent relative abundance.
	HD3176-MU	SD4092-MU	SD-HD	HD-SD	p value	p value	p value	p value	p value	p value
	Mean ± SD	Mean ± SD	Mean ± SD	Mean ± SD	HD-MU vs. SD-MU	HD-MU vs. SD-HD	HD-MU vs. HD-SD	SD-MU vs. SD-HD	SD-MU vs. HD-SD	SD-HD vs. HD-SD
Bifidobacterium breve ASV 8	42.08 ± 6.94	3.65 ± 1.64	6.83 ± 2.1	3.46 ± 0.59	<0.0001****	<0.0001****	<0.0001****	0.0879	0.9015	0.0879
Escherichia-Shigella coli ASV 1	12.04 ± 8.4	24.02 ± 8.03	3.13 ± 0.51	10.79 ± 1.49	<0.0001****	<0.0001****	0.4213	<0.0001****	<0.0001****	<0.0001****
Lachnospiraceae ASV 26	0 ± 0	14.15 ± 5.42	13.71 ± 1.1	16.47 ± 2.26	<0.0001****	<0.0001****	<0.0001****	0.7751	0.254	0.2112
Enterococcus sp. ASV 17	0 ± 0	16.15 ± 3.79	10.62 ± 1.5	8.86 ± 1.04	<0.0001****	<0.0001****	<0.0001****	0.0008***	<0.0001****	0.2555
Bacillus circulans ASV 12	7.23 ± 5.09	0.03 ± 0.06	12.79 ± 3.24	5.53 ± 1.88	<0.0001****	0.0011**	0.276	<0.0001****	0.0011**	<0.0001****
Enterococcus faecium ASV 19	0 ± 0	0 ± 0	10.62 ± 6	11.14 ± 7.95	>0.9999	<0.0001****	<0.0001****	<0.0001****	<0.0001****	0.9304
Lachnospiraceae ASV 27	11.46 ± 8.63	1.34 ± 0.87	3.69 ± 0.54	2.27 ± 1.03	<0.0001****	<0.0001****	<0.0001****	0.3421	0.5908	0.5908
Lachnoclostridium sp. ASV 4	0 ± 0	8.52 ± 3.47	3.22 ± 5.65	5.16 ± 5.87	<0.0001****	0.0897	0.0038**	0.0035**	0.0897	0.2134
Enterococcus gilvus ASV 18	0 ± 0	3.5 ± 2.54	6.55 ± 1.05	5.87 ± 1.11	0.094	0.0002***	0.0009***	0.1424	0.2396	0.6591
Paenibacillus xylanilyticus ASV 29	12.07 ± 2.65	0.78 ± 0.18	1.03 ± 0.14	0.86 ± 0.13	<0.0001****	<0.0001****	<0.0001****	0.998	0.998	0.998
Clostridium sensu stricto 1 ASV 14	0 ± 0	4.36 ± 1.69	3.69 ± 1.01	6.22 ± 2.11	0.0257*	0.0695	0.0004***	0.6667	0.4059	0.2778
Bifidobacterium breve ASV 7	0 ± 0	4.96 ± 1.17	4.12 ± 1.53	4.02 ± 1.67	0.0088**	0.0399*	0.0399*	0.9037	0.9037	0.9444
Weissella cibaria ASV 25	0 ± 0	3.2 ± 1.06	5.15 ± 0.6	4.29 ± 0.99	0.149	0.0059**	0.0292*	0.5078	0.7327	0.7327
Erysipelatoclostridium ramosum ASV 11	0 ± 0	1.51 ± 0.75	4.95 ± 0.53	4.09 ± 0.66	0.5514	0.009**	0.0423*	0.1034	0.2626	0.5791
Coprobacillus cateniformis ASV 22	0 ± 0	2.85 ± 0.74	2.04 ± 0.32	1.11 ± 0.1	0.3396	0.6512	0.8555	0.8555	0.7034	0.8555
Clostridium sensu stricto 1 perfringens ASV 23	5.04 ± 1.12	0.25 ± 0.1	0.1 ± 0	0.17 ± 0.02	0.0094**	0.0094**	0.0094**	0.9996	0.9996	0.9996
Escherichia-Shigella coli ASV 34	4.31 ± 0.93	0.47 ± 0.17	0.11 ± 0.01	0.19 ± 0.02	0.0534	0.0415*	0.0415*	0.9939	0.9939	0.9939
Enterococcus sp. ASV 20	2.32 ± 0.64	0.58 ± 0.36	0.55 ± 0.09	1.31 ± 0.29	0.8291	0.8291	0.9445	0.9844	0.9477	0.9477
Flavonifractor sp. ASV 28	0 ± 0	3.01 ± 1.04	0.35 ± 0.04	1.28 ± 0.15	0.2796	0.8219	0.7925	0.3668	0.7118	0.7947
Lachnospiraceae ASV 51	0 ± 0	1.66 ± 0.41	1.4 ± 0.51	1.34 ± 0.55	0.8658	0.8973	0.8973	0.9957	0.9957	0.9957
Paenibacillus uliginis ASV 49	0 ± 0	2.75 ± 0.92	0.36 ± 0.05	1.22 ± 0.13	0.3825	0.8226	0.8157	0.486	0.7937	0.8226
Lachnospiraceae ASV 53	0 ± 0	0.24 ± 0.09	2.03 ± 0.25	1.79 ± 0.25	0.9855	0.7212	0.7597	0.7597	0.7597	0.9855
Paenibacillus sp. ASV 52	0 ± 0	0.55 ± 0.26	1.76 ± 0.16	1.52 ± 0.28	0.9244	0.8332	0.8611	0.8984	0.8984	0.9244
Enterococcus sp. ASV 21	3.46 ± 4.37	0.08 ± 0.06	0.09 ± 0.11	0.03 ± 0.04	0.1538	0.1538	0.1538	>0.9999	>0.9999	>0.9999
Bifidobacterium breve ASV 35	0 ± 0	1.41 ± 0.07	1.1 ± 0.12	1.01 ± 0.09	0.9334	0.9612	0.9612	0.9912	0.9912	0.9912
